# Lateral plate mesoderm directs human amnion and ventral skin organoid formation

**DOI:** 10.1101/2025.11.05.685987

**Authors:** Anh Phuong Le, Jin Kim, Qianyi Ma, Kelly Y. Gim, Sara A. Serdy, Edward H. Lee, Shariqa T. Shaila, Taiki Nakajima, Carl Nist-Lund, Yosuke Mai, Ian A. Glass, Laura C. Nuzzi, Catherine T. McNamara, Brian I. Labow, Liang Sun, Jiyoon Lee, Olivier Pourquié, Karl R. Koehler

**Affiliations:** Department of Otolaryngology; Plastics and Oral Surgery; F.M. Kirby Neurobiology Center, Boston Children’s Hospital, Boston, Massachusetts, 02115, USA; Department of Otolaryngology-Head and Neck Surgery; Surgery, Harvard Medical School, Boston, Massachusetts, 02115, USA; Program in Neuroscience, Harvard Medical School, Boston, Massachusetts, 02115, USA; Birth Defects Research Laboratory, University of Washington, Seattle, Washington, USA; Department of Genetics, Harvard Medical School, Boston, Massachusetts, 02115, USA; Department of Pathology, Brigham and Women’s Hospital, Boston, Massachusetts, 02115, USA; Research Informatics, Department of Information Technology, Boston Children’s Hospital, Boston, Massachusetts, 02115, USA; Center for Brain Convergence Research, Brain Science Institute, Korea Institute for Science and Technology (KIST), Seoul, Republic of Korea

**Keywords:** Organoids, Tissue Fabrication, Skin and Hair Biology, Amnion, Pluripotent Stem Cells, Developmental Patterning, Mechanobiology

## Abstract

Engineering organoids that faithfully replicate the intricate architecture and region-specific features of bodily organs and extraembryonic tissues remains a significant scientific challenge. Previously, we demonstrated that craniofacial skin organoids (cSkOs)—containing epidermis, dermis, and hair—could be generated by co-developing epidermal progenitors with cranial mesenchyme. Building on this approach, we precisely adjusted cellular composition and signaling environments to generate ventral skin organoids (vSkOs) with lateral plate mesoderm (LPM) progenitors, successfully recapitulating features of abdominal or groin skin. Modulating early BMP and FGF signaling redirected these vSkOs toward an extraembryonic fate, producing human amnion-like tissues, termed Amnioids. Like native human amnion, Amnioids rapidly expanded into large, avascular, hairless cysts, in sharp contrast to the primitive vasculature and abundant hair follicles of vSkOs. Single-cell RNA sequencing identified divergent molecular signatures and developmental trajectories, highlighting key roles for NOTCH, WNT, and YAP/Hippo signaling pathways. Functional studies further underscored mesenchymal-epithelial interactions and mechanical forces as critical regulators of epithelial expansion. Together, these models provide potent tools to investigate human development at the embryonic-extraembryonic interface, offering critical insights into congenital skin and amniotic disorders and opening new avenues for precision regenerative therapies.
