## Supplementary material for "Lateral plate mesoderm directs human amnion and ventral skin organoid formation": Source Data Ext-Data-Fig10

### Sheet: ExtData10c
	d30 Amnion-on-chip size (area in µm2)
Condition	Control	day 12 Y-27632
	8.1701	4.90578
	16.1003	5.25799
	6.32999	1.52807
	6.18149	5.8198

### Sheet: ExtData10e
Gene_set	Term	Overlap	P-value	Adjusted P-value	Odds Ratio	Combined Score	Genes	UP_DW
gs_ind_0	Gap junction proteins	2025-06-22	0.001353	0.0175953	7.2461	47.861	GJB6;GJB5;GJB2;GJA1;GJB7;GJB3	UP
gs_ind_0	Calcium voltage-gated channel auxiliary alpha2delta subunits	2025-01-04	0.235083	0.463154	6.30897	9.13424	CACNA2D1	UP
gs_ind_0	Chloride voltage-gated channels	2025-02-10	0.130545	0.463154	4.46915	9.09936	CLCN4;CLCN3	UP
gs_ind_0	Calcium voltage-gated channel auxiliary beta subunits	2025-01-04	0.235083	0.463154	6.30897	9.13424	CACNB4	UP
gs_ind_0	Glutamate ionotropic receptor AMPA type subunits	2025-01-04	0.235083	0.463154	6.30897	9.13424	GRIA3	UP
gs_ind_0	Orai channels	2025-03-03	0.004232	0.055012	37.3551	204.152	ORAI1;ORAI3;ORAI2	DOWN
gs_ind_0	Voltage dependent anion channels	2025-03-03	0.004232	0.055012	37.3551	204.152	VDAC3;VDAC2;VDAC1	DOWN
gs_ind_0	Anoctamins	2025-05-10	0.0131562	0.114021	5.4466	23.5885	ANO6;ANO9;ANO10;ANO5;ANO4	DOWN
gs_ind_0	Piezo channels	2025-02-02	0.026565	0.172676	26.1927	95.0307	PIEZO2;PIEZO1	DOWN
gs_ind_0	Ryanodine receptors	2025-02-03	0.071233	0.370412	8.70031	22.9845	RYR2;RYR3	DOWN
