## Supplementary material for "Lateral plate mesoderm directs human amnion and ventral skin organoid formation": Source Data Ext-Data-Fig8

### Sheet: ExtData8a
	AE	AE-Epiderm	Skin-Epiderm	Cuticle-Cortex	HF-KC	Endothelia	DCFibro	MyoPC	PRRXMesProgenitors	earlyFibro	DermFibro	DPFibro	AmFibro	AmFibro3
Sender	0.594869	0.68217	0.068405	0.198322	0.0364	0.122793	0.101445	0.4294	0.311168	0.206712	0.046832	0.089858	1	0.817371
Receiver	0.092	0	0.276056	0.209559	1	0	0.211593	0	0	0.223695	0.176265	0.215954	0.136853	0
Mediator	0.656352	0	0.349147	1	0.230127	0	0.35887	0	0	0.448164	0.235247	0.552496	0.960506	0
Influencer	0.607085	0.172052	0.808698	0.776088	1	0.446704	0.779603	0.753454	0.676167	0.792316	0.613397	0.697999	0.987828	0.95226

### Sheet: ExtData8g
	Epithelia thickness (µm) of Amnioid-on-chip
Condition	Control	day 17 + 3 µM CHIR
	7.3188	33.3108
	10.0548	33.516
	13.6512	54.6516
	26.0064	38.1024
	15.8112	34.8192
		35.424
