## Supplementary material for "Lateral plate mesoderm directs human amnion and ventral skin organoid formation": Source Data Ext-Data-Fig5

### Sheet: ExtData5b
Cell Type Proportion Test Results
clusters	d28 Amnioid	d28 cSKO	obs_log2FD	pval	FDR	boot_mean_log2FD	boot_CI_2.5	boot_CI_97.5
cyFibro	0.035732	0	#NAME?	0.000999	0.001221	NA	NA	NA
MyoPC	0.071705	0.000159	-8.81489	0.000999	0.001221	-8.83268	-9.89315	-7.46484
AmFibro1	0.605257	0.003583	-7.40043	0.000999	0.001221	-7.42244	-7.86854	-7.01424
earlyAmFibro	0.092902	0.001911	-5.60356	0.000999	0.001221	-5.63778	-6.28171	-5.11599
Endothelia	0.005087	0.000159	-4.99775	0.000999	0.001221	-4.94434	-6.24929	-3.55105
AE/SE2	0.005814	0.000318	-4.1904	0.000999	0.001221	-4.29304	-6.24929	-2.92736
AE/SE1	0.000848	0.000159	-2.41279	0.01998	0.023135	-2.27497	-4.06487	-0.28351
cyMes	0.065649	0.017037	-1.94612	0.000999	0.001221	-1.94242	-2.16344	-1.73265
cyAE	0.016715	0.008678	-0.94578	0.000999	0.001221	-0.9395	-1.29881	-0.57148
Neuron	0.008842	0.007245	-0.28747	0.126873	0.132915	-0.27974	-0.70282	0.164308
NP	0.033915	0.030014	-0.1763	0.06993	0.076923	-0.16521	-0.40135	0.063136
AE	0.038881	0.040443	0.056819	0.28971	0.28971	0.055372	-0.14153	0.256338
SCP	0.003755	0.031367	3.06242	0.000999	0.001221	3.08544	2.58713	3.66987
cyc1	0.007752	0.081841	3.40019	0.000999	0.001221	3.39968	3.06877	3.76977
AmFibro3	0.000727	0.008757	3.59096	0.000999	0.001221	3.73798	2.60402	5.27782
cyDCFibro	0.002301	0.039487	4.10083	0.000999	0.001221	4.14153	3.54181	4.8981
EarlyKC	0.001817	0.116233	5.99943	0.000999	0.001221	6.04773	5.39547	6.89553
PRRXMesProgenitors	0.002059	0.296155	7.16819	0.000999	0.001221	7.20877	6.51698	8.07446
earlyFibro	0.000242	0.059231	7.93372	0.000999	0.001221	7.98252	6.60016	9.00249
FRZBFibro	0	0.010509	Inf	0.000999	0.001221	NA	NA	NA
Periderm	0	0.024918	Inf	0.000999	0.001221	NA	NA	NA
DCFibro	0	0.221798	Inf	0.000999	0.001221	NA	NA	NA
