## Supplementary material for "Lateral plate mesoderm directs human amnion and ventral skin organoid formation": Source Data Ext-Data-Fig6

### Sheet: ExtData6b
	Day 0 aggregate Size (diameter in µm)
Starting cell number per aggregate	3500	1600	800	500
	523.619	343.631	280.667	213.166
	491.077	355.906	291.14	215.943
	476.873	339.009	284.207	229.045
	447.532	380.158	275.049	219.696
	480.816	324.742	274.031	206.7
	479.332	344.161	271.657	215.371
	475.919	353.234	294.574	213.548
	453.977	355.333	324.127	216.198
	493.663	339.836	259.467	209.774
	479.904	338.119	274.582	236.995
	461.948	334.176	266.993	212.7
	451.094	321.625	271.063	203.52
	474.965	341.829	264.894	222.515
	485.925	349.842	321.88	218.678
	464.619	352.005	271.148	209.838
	467.418	334.451	272.293	209.647
	466.379	338.84	269.134	221.413
	457.687	332.31	278.186	224.148
	447.108	392.179	263.325	216.049
	467.396	352.683	281.282
		336.995	281.663
		330.36	276.342

### Sheet: ExtData6c
	Day 12 aggregate Size (diameter in µm)
Starting cell number per aggregate	3500	1600	800	500
	1633.16	1845.76	1568.12	2435.63
	1851.44	1952.63	1616.1	1723.01
	2356.13	2277.71	1440.67	1982.2
	1905.73	2113.98	1919.94	1870.98
	1647.28	2375.97	1556.31	1688.35
	1783.3	2199.65	2099.92	1612.05
	1900.9	1849.55	1517.84	1548.13
	1828.16	1967.95	1711.35	1706.39
	1848.34	1927.67	2003.78	1810.76
	1747.75	1768.78	1833.82	1670.22
	1737.74	1888.39	1946.75	1712.13
	1975.12	2373.89	1850.59	2031.11
	1841.03	1990.68	1822.95	1343.59
	1995.7	1786.23	1973	1582.58
	1911.71	2011.82	1869.9	1760.81
		2001.79	2140.27	1930.3
		1902.98	1632.17	1433.31
		1847.07	1851.42	1557.8
		1714.04	1868.76	1386.33
		1719.4	1898.25	1447.58
		1848.26	2187.29
		1649.7	1938.4
		1695.32
		1796.04

### Sheet: ExtData6d
	Day 3 epithelium %				Day 6 epithelium %				Day 9 epithelium %				Day 12 epithelium %
Starting cell number per aggregate	3500	1600	800	500	3500	1600	800	500	3500	1600	800	500	3500	1600	800	500
	50.954	67.1821	71.1659	85.6331	14.7751	31.7447	55.6725	80.8537	21.0825	67.9592	76.3371	95.8485	40.0189	72.922	87.7948	89.495
	51.3337	68.1167	70.9084	86.99	16.0704	61.2901	57.5957	76.0154	50.8911	68.6907	66.0614	88.2943	58.044	35.2031	61.9682	79.7747
	44.5861	69.2922	71.8766	89.6286	16.1902	60.3674	54.5621	67.3547	58.9863	84.2933	74.6217	79.8843	67.4501	69.0251	82.5997	87.4377
	52.6105	63.5353	72.1688	94.2201	20.7767	57.9897	62.1819	76.0782	70.1348	77.914	62.2223	90.7539	45.2776	52.437	66.818	90.3727
	40.0876	68.1665	58.4234	83.9032	28.1837	63.3181	79.2372	67.0106	74.6282	82.5836	78.5606	86.5266	25.2652	71.7135	84.8918	81.1953
	43.8655	67.2743	69.5487	89.9083	29.5724	65.9147	65.9737	63.2294	52.7748	86.8118	32.5277	84.7498	48.6878	69.3166	83.4833	81.6193
	49.7835	62.8833	66.3297	88.8941	34.912	36.2072	63.7181	59.9176	51.0367	55.1458	77.6237	78.3711	41.0809	62.2748	39.7044	81.1973
	46.4333	63.9199	73.0639	87.3083	34.5095	49.29	60.7376	74.5641	65.882	77.3274	81.885	81.8714	62.3838	73.2979	83.7297	79.7666
	53.7072	65.3671	73.6365	88.2552	39.0655	59.9785	58.7894	73.6221	59.4603	82.7193	43.7969	79.3459	45.5733	75.4977	80.6556	84.8234
	45.9745	66.0011	71.3255	92.4809	42.7666	31.9448	54.5039	76.7501	43.643	53.912	74.0407	82.5642	30.9216	38.5934	51.8242	85.1861
	51.4517	67.4403	69.6385	87.7271	30.2922	49.4223	42.7477	61.094	55.4581	61.929	85.7287	86.2753	22.4268	36.749	51.505	87.2161
	48.0338	70.2564	74.3866	86.6857	30.8714	69.2116	47.4057	67.7679	37.6733	84.4951	80.9841	87.4647	62.461	82.7791	59.2079	81.9974
	44.588	66.6259	77.1248	80.8238	21.0161	24.496	38.1372	68.6996	70.5216	38.9693	68.6439	81.4045	44.0289	36.1322	84.7097	85.1026
	47.2948	68.6036	70.8665	85.6895	29.1407	27.457	46.2782	59.9341	45.7411	56.4034	83.488	85.6377	42.3235	43.7231	62.7504	83.4786
	50.134	63.6204	73.6433	89.6192	37.5957	53.0105	41.6519	63.3272	64.0703	60.7074	92.402	75.9369	54.64	72.1586	87.6068	84.5026
	54.1358	65.6284	70.2823	87.7469	25.9737	30.946	51.9119	45.5675	66.0825	48.5529	82.1229	84.6882	68.9127	43.2796	88.8688	83.6015
	45.024	66.4324	73.7157	92.0481	32.5092	31.7073	65.8223	32.9344	65.8641	79.5682	63.5006	80.9735	32.8952	43.1718	80.5312	84.6015
	32.2761	59.9383	75.6737	91.7515	43.2174	49.5053	48.0792	63.0363		68.3227	78.1211	85.1714	64.0649	69.0004	69.0472	77.3804
	27.1854	68.7357	77.6403	89.0076	59.5248	29.8723	43.5277	34.7666		65.3255	60.4533	84.4995	51.9174	83.3914	81.0895	86.3532
	25.2439	66.027	74.506	87.5193	15.0677	24.1981	47.9606			39.9948	80.4549	80.783	75.2509	79.9643	70.9978	78.3926
	27.5333	66.9776	72.3425	87.0682	39.8824	20.6484	50.165			67.8449	80.6663	81.4096	75.067	32.2074	67.2135	0
	28.9922	66.2377	76.9259	89.0531	36.1685	23.8523	43.3018			71.5833		85.5109	50.9212	77.3285	81.7678	0
	23.7307	69.8298	36.4705		44.1761	26.0674	43.1867			54.9561			52.9251	73.5381	45.6438	0
	26.7057		52.0983		35.9626	22.4396	51.45						67.7463	51.662	64.6185	0
	25.469		48.5016		35.4655		45.2512						41.6045	0	61.8138	0
	31.0414		33.6723		29.7666		41.992						48.7914	0	43.7712	0
	28.4731		37.694		30.0176		46.4507						38.9093	0	73.1633	0
	22.9168		36.0894		31.1784		44.5788						61.3812	0	81.3155	0
	39.4599		38.2262		35.4094		42.0452						57.3739	0	28.2777	0
	30.8507		39.4503		28.3854		18.9006						80.996	0	64.559	0
	25.0641		53.7961		28.4166		22.8197						60.3436	0	86.8789	0
	32.8928		36.3882		33.3601		28.9519						73.1922	0	70.4233	0
	22.6673		40.5744		28.3367		25.9426						74.4012	0	61.9685	0
	29.4472		34.2896		30.5988		34.5502						35.0363	0	78.1519	0
	27.8884		49.5987		30.0711		41.1085						65.6903	0	88.1489	0
	25.5594		46.3219		32.6858		37.5444						69.7846	0	34.4602	0
	21.986		45.6448		32.5891		39.5131						78.5757	0	89.8463	0
	25.739		39.2674		35.226		33.2907						45.497	0	68.0347	0
	27.9982		50.2253		35.8102		23.4693						60.9165	0	84.0075	0
	22.0423		42.6958		38.0478		21.253						73.0979	0	69.7567	0
	23.2682		32.8923		27.9475		23.9013						43.0831	0	85.2561	0
	30.7054		32.8359		31.2028		22.3659						68.2306	0	66.9702	0
	24.8436		47.9262		30.1531								21.6851	0	51.6663	0
	35.5699		36.4679		31.0631								36.0554	0	78.0236	0
	32.4472		46.7634		30.7027								43.8886	0	75.9416	0
	34.256		35.973		31.4173								41.5908	0	81.5222	0
	25.5428		100		39.7998								35.2535	0	51.6781	0
	26.0335		40.6088		28.7992								0	0	26.9542	0
			41.8694		28.3319								0	0	54.535	0
			49.7243		41.2888								0	0	64.4351	0
			36.4454		33.2141								0	0	50.9636	0
			34.4233		28.0386								0	0	71.6959	0
			40.1445		40.8333								0	0	24.4774	0
			32.7597		42.5304								0	0	68.1549	0
					28.5953
					37.1125
					30.696
					36.1057
					36.1001
					31.9417
					36.1784
					32.5756
					31.2512
					33.1405
					30.5845
					55.8763
					22.7828
					32.8716
					31.936
					30.6022
					30.4133
					31.5673
					9.49374
					17.2934
					17.112
					9.24253
					7.61722
					14.4192
					12.7988
					15.1321
					8.76059
					10.4593
					12.0428
					11.233
					11.8948

### Sheet: ExtData6g
Hair germ emergence timing (day)
cSkO-800	cvSkO	vSkO
69	69	95
69	101	75
69	87	73
69	87	60
55	77	60
83	77	61
69	53	77
55	64	77
55	77	89
55	76	77
62	53	61
61	64	77
61	83	69
61	87	69
61	87	88
	76	92
	71	119
	60
	71
	60
	60
	54
	54
	71
	71
	87
	87
	68
	103
	68
	103
	68
	88
	68
	68
	68

### Sheet: ExtData6h
Number of hair follicles
cSkO	cvSkO	vSkO
44	141	119
45	50	308
54	44	114
63	225	174
43	146	156
19	105	107
28	138	115
41	8	90
52	82	115
	152	135
	230	147
	245	125
