## Supplementary material for "Lateral plate mesoderm directs human amnion and ventral skin organoid formation": Source Data Ext-Data-Fig7

### Sheet: ExtData7b
	Amnioid Size (day 53-62): diameter in µm
Starting cell number of SEO	3500	800
	12250	13475.5
	13497	10606.1
	17552	9176.41
	13018	14079
	12359	8643.4
	11471	10791.1
	10505	13178.3
		13542.9
		14876
		13249.2
		8324.99
		12232
		8958.93
		11634
		17602
		19807
		18686
		24863
		9777
