## Supplementary material for "Lateral plate mesoderm directs human amnion and ventral skin organoid formation": Source Data Ext-Data-Fig3

### Sheet: ExtDataFig3c
Diameter day 80-85 (µm)
cSkO	cvSkO
1488.22	12769
1493.14	7460.39
4106.95	9154.08
1761.89	5551.46
1839.62	16735.3
1790.08	7365.9
1772.25	5473.43
2052	8677.36
1607.38	4733.62
2021.67	6383.08
1921.01	6178.34
2962.57	4687.96
2769	3659.48
2015.06	2976.84
2115.59	2690.08

### Sheet: ExtDataFig3e
Hair germ emergence timing (day)
cSkO	cvSkO
53	71
69	60
62	60
55	54
55	54
69	71
76	71
76	87
69	87
76	68
60	103
54	68
60	103
68	68
68	88
68	68
68	68
65	68
59
