## Supplementary material for "Lateral plate mesoderm directs human amnion and ventral skin organoid formation": Source Data Fig4

### Sheet: ExtData4c
Number of organoid forming hair follicle before d120						Matching Number of Organoid per batch						% Organoid forming HF
SE-3500	cSkO-3500	cvSkO	Amnioid			SE-3500	cSkO-3500	cvSkO	Amnioid			SE-3500	cSkO-3500	cvSkO	Amnioid
0	16	5	0			2	16	5	6			0	1	1	0
0	9	10	0			7	11	10	5			0	0.818182	1	0
0	3	8	0			4	4	9	6			0	0.75	0.888889	0
	17	9	0				18	11	5				0.944444	0.818182	0
	6	0	0				6	3	7				1	0	0
	6	3	0				6	4	5				1	0.75	0
		13	0					14	8					0.928571	0
			0						10						0

### Sheet: ExtDataFig4g
	Amnioid Size (day 65+): diameter in µm
Original cell line	WTC-11	WA-25
	53	71
	69	60
	62	60
	55	54
	55	54
	69	71
	76	71
	76	87
	69	87
	76	68
	60	103
	54	68
	60	103
	68	68
	68	88
	68	68
	68	68
	65	68
	59
