## Supplementary material for "Lateral plate mesoderm directs human amnion and ventral skin organoid formation": Source Data Fig2

### Sheet: Figure2b-OrganoidDiameterd81-90
Diameter day 81-90 (um)
cSkO	SEO	Amnioids
3002.56	4733.62	21895.7
3721.96	6383.08	15300.4
3110.59	4812.07	16923.3
2677.18	4250.37	9776.48
3691.66	3599.35	6542.57
3715.81	2974.19	13164.1
2183.55		13040.7
2924.01		14608
2655.9
2305.78
1980.42
3454.56

### Sheet: Figure2f-Cellcountbycluster
		Cell count
Cell Type	Cell Type (abbv)	d28 SE	d28 Amnioid	d28 cSKO
Amnion Epithelia	AE	3472	321	508
cycling Amnion Epithelia	cyAE	1560	138	109
Amnion Epithelia/Surface Ectoderm 1	AE/SE1	0	7	2
Amnion Epithelia/Surface Ectoderm 2	AE/SE2	16	48	4
Periderm	Periderm	3	0	313
Early Keratinocytes	EarlyKC	100	15	1460
cyclic Dermal Condensate Fibroblasts	cyDCFibro	296	19	496
cycling cells 1	cyc1	551	64	1028
cycling Fibroblasts	cyFibro	3	295	0
Myoprogenitor cells	MyoPC	9	592	2
cycling Mesenchyme	cyMes	77	542	214
FRZB+ Fibroblasts	FRZBFibro	54	0	132
PRRX+ Mesenchymal progenitors	PRRXMesProgenitors	901	17	3720
Dermal Condensate Fibroblasts	DCFibro	34	0	2786
early Fibroblasts	earlyFibro	580	2	744
Amnion Fibroblasts 3	AmFibro3	8	6	110
Amnion Fibroblasts 1	AmFibro1	132	4997	45
early Amnion Fibroblasts	earlyAmFibro	115	767	24
Schwann cells precursors	SCP	704	31	394
Neuron	Neuron	18	73	91
Neural Progenitors	NP	37	280	377
Endothelia	Endothelia	0	42	2

### Sheet: Figure2h-MeanExpbycluster
mean.exp	pct.exp	genes	cluster	mean.exp.scaled
0.106329	9.31373	HMX1	FRZBFibro	-0.683389
0.040136	4.41176	DLX1	FRZBFibro	-0.537833
0.230543	20.098	ALX4	FRZBFibro	0.108528
0.458989	29.902	POU3F3	FRZBFibro	0.0147295
0.00830434	0.980392	BMP3	FRZBFibro	-0.433232
1.03718	52.451	COL21A1	FRZBFibro	-0.0623915
0.111355	8.33333	ADAM22	FRZBFibro	-0.433773
7.15102	96.5686	SOX4	FRZBFibro	0.381632
6.67791	95.098	TCF4	FRZBFibro	0.315115
18.55	99.5098	FTL	FRZBFibro	-1.34834
0.361447	27.9412	SLC40A1	FRZBFibro	-0.899448
0.140979	14.2157	HMOX1	FRZBFibro	-0.0247088
0.0773771	7.84314	TFRC	FRZBFibro	-1.24322
0.105743	6.37255	TNNT2	FRZBFibro	-0.679084
0.0723285	8.33333	TNNI1	FRZBFibro	-0.728173
2.3659	49.0196	POSTN	FRZBFibro	-0.64843
0.208087	14.2157	ITIH5	FRZBFibro	0.569123
0.0061981	0.980392	SGCA	FRZBFibro	-0.352971
0	0	ACKR1	FRZBFibro	-0.497422
0	0	FLT1	FRZBFibro	-0.721565
0	0	VTN	FRZBFibro	-0.658351
0	0	HOXB9	FRZBFibro	-0.701552
0	0	HOXA10	FRZBFibro	-0.735643
0	0	HOXA11	FRZBFibro	-0.723191
0	0	PITX1	FRZBFibro	-0.729117
0.00702177	0.980392	PITX2	FRZBFibro	-0.776326
0.0745839	8.33333	HAND1	FRZBFibro	-0.776666
0.0281661	2.45098	HAND2	FRZBFibro	-1.08492
0.0793706	7.84314	DLK1	FRZBFibro	-1.03303
0.0328028	2.94118	COL15A1	FRZBFibro	-0.738317
1.00516	39.2104	HMX1	PRRXMesProgenitors	1.55429
0.289209	18.6855	DLX1	PRRXMesProgenitors	1.58457
0.742697	36.1597	ALX4	PRRXMesProgenitors	1.84007
1.43848	52.8937	POU3F3	PRRXMesProgenitors	1.31315
0.324589	17.048	BMP3	PRRXMesProgenitors	2.36561
2.26686	69.179	COL21A1	PRRXMesProgenitors	1.29271
0.292196	16.9358	ADAM22	PRRXMesProgenitors	-0.0254584
10.8212	98.7663	SOX4	PRRXMesProgenitors	0.862466
6.66917	93.4948	TCF4	PRRXMesProgenitors	0.313333
24.6689	99.7308	FTL	PRRXMesProgenitors	-0.870019
0.479002	28.0843	SLC40A1	PRRXMesProgenitors	-0.671639
0.0641501	5.20413	HMOX1	PRRXMesProgenitors	-0.510496
0.155591	11.485	TFRC	PRRXMesProgenitors	-0.803772
0.056234	4.17227	TNNT2	PRRXMesProgenitors	-0.753883
0.0443668	3.38717	TNNI1	PRRXMesProgenitors	-0.779412
1.3504	30.8659	POSTN	PRRXMesProgenitors	-1.25817
0.0148978	1.21131	ITIH5	PRRXMesProgenitors	-0.536673
0.00161506	0.112158	SGCA	PRRXMesProgenitors	-0.513294
0	0	ACKR1	PRRXMesProgenitors	-0.497422
0.00645906	0.448632	FLT1	PRRXMesProgenitors	-0.706823
0.000618976	0.0448632	VTN	PRRXMesProgenitors	-0.654662
0.000472211	0.0448632	HOXB9	PRRXMesProgenitors	-0.697056
0.014339	0.605653	HOXA10	PRRXMesProgenitors	-0.637054
0.00112394	0.0897263	HOXA11	PRRXMesProgenitors	-0.702177
0.0202365	0.740242	PITX1	PRRXMesProgenitors	-0.691765
0.123855	6.57245	PITX2	PRRXMesProgenitors	-0.605571
0.0633885	5.15926	HAND1	PRRXMesProgenitors	-0.823451
0.0255224	2.22073	HAND2	PRRXMesProgenitors	-1.09088
0.771112	29.6097	DLK1	PRRXMesProgenitors	-0.735
0.0120155	0.717811	COL15A1	PRRXMesProgenitors	-0.758898
0.715462	31.7697	HMX1	DCFibro	0.967122
0.179787	10.6254	DLX1	DCFibro	0.707694
0.0772744	5.0462	ALX4	DCFibro	-0.553386
1.73618	51.3859	POU3F3	DCFibro	1.60433
0.0898126	4.93959	BMP3	DCFibro	0.364218
1.06229	35.3234	COL21A1	DCFibro	-0.0272464
2.13777	64.108	ADAM22	DCFibro	2.37727
12.3933	98.01	SOX4	DCFibro	1.02397
8.13881	91.5778	TCF4	DCFibro	0.587756
24.1355	99.3248	FTL	DCFibro	-0.906907
0.280494	15.4584	SLC40A1	DCFibro	-1.06807
0.034671	1.99005	HMOX1	DCFibro	-0.706266
0.146617	9.16844	TFRC	DCFibro	-0.85266
0.0437777	2.59417	TNNT2	DCFibro	-0.773255
0.0111533	0.675195	TNNI1	DCFibro	-0.842088
1.53193	28.678	POSTN	DCFibro	-1.13186
0.00969752	0.461976	ITIH5	DCFibro	-0.569273
0	0	SGCA	DCFibro	-0.569967
0	0	ACKR1	DCFibro	-0.497422
0.00508541	0.355366	FLT1	DCFibro	-0.709951
0.00130395	0.10661	VTN	DCFibro	-0.650583
0.00128282	0.0710732	HOXB9	DCFibro	-0.689343
0.00173512	0.142146	HOXA10	DCFibro	-0.723638
0	0	HOXA11	DCFibro	-0.723191
0.00682083	0.319829	PITX1	DCFibro	-0.716443
0.014222	0.817342	PITX2	DCFibro	-0.765243
0.0827726	4.51315	HAND1	DCFibro	-0.742753
0.0333427	1.77683	HAND2	DCFibro	-1.0733
0.156377	6.07676	DLK1	DCFibro	-0.991561
0.00739935	0.390903	COL15A1	DCFibro	-0.763525
0.333969	13.6766	HMX1	earlyFibro	0.0206808
0.0678755	3.94208	DLX1	earlyFibro	-0.277624
0.0838062	4.34433	ALX4	earlyFibro	-0.523306
0.211959	9.73451	POU3F3	earlyFibro	-0.454215
0.019794	1.36766	BMP3	earlyFibro	-0.316998
2.04658	53.9019	COL21A1	earlyFibro	1.0924
0.244089	12.148	ADAM22	earlyFibro	-0.128211
8.33057	92.8399	SOX4	earlyFibro	0.556444
11.2615	95.8166	TCF4	earlyFibro	1.04784
41.6663	99.7586	FTL	earlyFibro	0.0225475
0.99668	39.0185	SLC40A1	earlyFibro	0.153889
0.061815	3.62027	HMOX1	earlyFibro	-0.525804
0.165353	9.97586	TFRC	earlyFibro	-0.751026
0.0754702	4.58568	TNNT2	earlyFibro	-0.724412
0.108273	5.63154	TNNI1	earlyFibro	-0.664235
4.15217	61.6251	POSTN	earlyFibro	0.0744156
0.0139822	1.04586	ITIH5	earlyFibro	-0.542401
0.00100038	0.0804505	SGCA	earlyFibro	-0.534852
0	0	ACKR1	earlyFibro	-0.497422
0.0180478	0.965406	FLT1	earlyFibro	-0.68061
0	0	VTN	earlyFibro	-0.658351
0	0	HOXB9	earlyFibro	-0.701552
0.0182268	0.884956	HOXA10	earlyFibro	-0.610562
0.000636879	0.0804505	HOXA11	earlyFibro	-0.711281
0.0183616	0.804505	PITX1	earlyFibro	-0.695194
0.00544138	0.321802	PITX2	earlyFibro	-0.778769
0.182827	10.539	HAND1	earlyFibro	-0.34793
1.06624	44.65	HAND2	earlyFibro	0.530576
2.21385	31.778	DLK1	earlyFibro	-0.376405
0.0226822	1.44811	COL15A1	earlyFibro	-0.748285
0.661855	14.2857	HMX1	DermFibro	0.847661
0.233532	17.8571	DLX1	DermFibro	1.14811
0.528316	14.2857	ALX4	DermFibro	1.18688
0.587061	32.1429	POU3F3	DermFibro	0.227429
0	0	BMP3	DermFibro	-0.51807
1.78292	57.1429	COL21A1	DermFibro	0.832669
0.329139	17.8571	ADAM22	DermFibro	0.0508846
8.03786	85.7143	SOX4	DermFibro	0.515218
11.5064	92.8571	TCF4	DermFibro	1.0788
57.1841	100	FTL	DermFibro	0.56744
0.475035	28.5714	SLC40A1	DermFibro	-0.679027
0.0473413	3.57143	HMOX1	DermFibro	-0.621448
0.459092	17.8571	TFRC	DermFibro	0.658494
0.135165	10.7143	TNNT2	DermFibro	-0.636203
0.207615	14.2857	TNNI1	DermFibro	-0.497761
4.00521	60.7143	POSTN	DermFibro	0.0252804
0	0	ITIH5	DermFibro	-0.630518
0	0	SGCA	DermFibro	-0.569967
0	0	ACKR1	DermFibro	-0.497422
0.0195695	3.57143	FLT1	DermFibro	-0.67719
0	0	VTN	DermFibro	-0.658351
0.0391389	3.57143	HOXB9	DermFibro	-0.33591
0	0	HOXA10	DermFibro	-0.735643
0	0	HOXA11	DermFibro	-0.723191
0.0195695	3.57143	PITX1	DermFibro	-0.692984
0.194465	7.14286	PITX2	DermFibro	-0.510783
0.0850402	7.14286	HAND1	DermFibro	-0.733407
0.488783	21.4286	HAND2	DermFibro	-0.228087
2.83882	21.4286	DLK1	DermFibro	-0.269465
0.194465	7.14286	COL15A1	DermFibro	-0.591118
0.0115363	0.670241	HMX1	AmFibro1	-1.02045
0.00394387	0.363845	DLX1	AmFibro1	-0.887966
0.00845067	1.18728	ALX4	AmFibro1	-0.881897
0.0120404	0.957488	POU3F3	AmFibro1	-0.909923
0.00213984	0.210647	BMP3	AmFibro1	-0.496142
0.529953	42.3018	COL21A1	AmFibro1	-0.883989
0.00900171	0.80429	ADAM22	AmFibro1	-0.695445
0.667169	29.3949	SOX4	AmFibro1	-1.67107
1.18569	66.2007	TCF4	AmFibro1	-1.6515
65.2484	100	FTL	AmFibro1	0.79544
2.58623	86.9016	SLC40A1	AmFibro1	1.76473
0.200476	25.7373	HMOX1	AmFibro1	0.329516
0.580295	53.5619	TFRC	AmFibro1	1.15885
3.15394	82.4397	TNNT2	AmFibro1	1.48212
2.45297	79.5481	TNNI1	AmFibro1	1.5396
10.4344	89.6017	POSTN	AmFibro1	1.42801
0.0723146	8.48334	ITIH5	AmFibro1	-0.187441
0.0778104	9.88127	SGCA	AmFibro1	2.06151
0.19954	23.0563	ACKR1	AmFibro1	2.22087
1.48962	75.2011	FLT1	AmFibro1	1.36691
0.510368	45.7105	VTN	AmFibro1	1.79991
0.277099	33.6844	HOXB9	AmFibro1	1.62789
0.318885	36.4994	HOXA10	AmFibro1	1.18105
0.105535	14.8985	HOXA11	AmFibro1	1.15366
1.88042	79.0693	PITX1	AmFibro1	1.24329
3.5187	92.8188	PITX2	AmFibro1	1.55898
0.59854	53.0257	HAND1	AmFibro1	0.997515
1.77734	84.1057	HAND2	AmFibro1	1.21516
37.6312	96.6105	DLK1	AmFibro1	1.12005
6.19171	93.1444	COL15A1	AmFibro1	1.22605
0.064416	11.1111	HMX1	AmFibro2	-0.828713
0	0	DLX1	AmFibro2	-0.926881
0.128832	11.1111	ALX4	AmFibro2	-0.320762
0	0	POU3F3	AmFibro2	-0.940179
0	0	BMP3	AmFibro2	-0.51807
0.284931	22.2222	COL21A1	AmFibro2	-1.38479
0.0658241	11.1111	ADAM22	AmFibro2	-0.547065
3.2999	55.5556	SOX4	AmFibro2	-0.445582
2.3509	88.8889	TCF4	AmFibro2	-0.982667
105.107	100	FTL	AmFibro2	1.62286
1.34658	66.6667	SLC40A1	AmFibro2	0.598043
0.598172	55.5556	HMOX1	AmFibro2	2.32354
0.563074	33.3333	TFRC	AmFibro2	1.09015
1.82204	55.5556	TNNT2	AmFibro2	0.850849
1.25442	44.4444	TNNI1	AmFibro2	0.712817
4.68377	55.5556	POSTN	AmFibro2	0.241147
0.581548	22.2222	ITIH5	AmFibro2	2.27853
0	0	SGCA	AmFibro2	-0.569967
0	0	ACKR1	AmFibro2	-0.497422
0.786547	66.6667	FLT1	AmFibro2	0.607096
0.161471	22.2222	VTN	AmFibro2	0.234016
0.0746113	11.1111	HOXB9	AmFibro2	-0.0162283
0.204851	33.3333	HOXA10	AmFibro2	0.554838
0.125513	22.2222	HOXA11	AmFibro2	1.48869
1.16976	77.7778	PITX1	AmFibro2	0.715068
1.28827	77.7778	PITX2	AmFibro2	0.500504
0.890361	33.3333	HAND1	AmFibro2	1.74656
1.10407	100	HAND2	AmFibro2	0.572575
77.7052	88.8889	DLK1	AmFibro2	1.54833
7.27211	88.8889	COL15A1	AmFibro2	1.36772
0.0563875	3.53063	HMX1	earlyAmFibro	-0.857202
0.0118851	1.66147	DLX1	earlyAmFibro	-0.810072
0.0136862	2.18069	ALX4	earlyAmFibro	-0.85613
0.0341342	2.07684	POU3F3	earlyAmFibro	-0.85533
0.00692073	0.934579	BMP3	earlyAmFibro	-0.447319
0.543139	44.8598	COL21A1	earlyAmFibro	-0.859365
0.0458897	4.46521	ADAM22	earlyAmFibro	-0.598199
1.35722	48.0789	SOX4	earlyAmFibro	-1.22308
2.99194	83.0737	TCF4	earlyAmFibro	-0.708672
44.0228	100	FTL	earlyAmFibro	0.116978
1.52675	76.6355	SLC40A1	earlyAmFibro	0.801525
0.102412	17.9647	HMOX1	earlyAmFibro	-0.264335
0.478933	53.4787	TFRC	earlyAmFibro	0.743185
2.56807	74.8702	TNNT2	earlyAmFibro	1.23387
1.98818	74.8702	TNNI1	earlyAmFibro	1.25925
9.41584	90.8619	POSTN	earlyAmFibro	1.2696
0.0400452	6.12669	ITIH5	earlyAmFibro	-0.381346
0.0471945	8.51506	SGCA	earlyAmFibro	1.04951
0.0880708	14.9533	ACKR1	earlyAmFibro	0.763666
1.66425	75.9086	FLT1	earlyAmFibro	1.52213
0.376442	42.6791	VTN	earlyAmFibro	1.24637
0.261886	39.2523	HOXB9	earlyAmFibro	1.51376
0.422887	47.6636	HOXA10	earlyAmFibro	1.70665
0.0930198	16.8224	HOXA11	earlyAmFibro	0.940678
2.42686	74.7664	PITX1	earlyAmFibro	1.56715
3.02038	79.6469	PITX2	earlyAmFibro	1.37721
0.488906	55.4517	HAND1	earlyAmFibro	0.680126
1.71061	82.5545	HAND2	earlyAmFibro	1.15887
19.4443	85.5659	DLK1	earlyAmFibro	0.737086
4.7887	79.9585	COL15A1	earlyAmFibro	1.00637
