## Supplementary material for "Lateral plate mesoderm directs human amnion and ventral skin organoid formation": Source Data Fig3

### Sheet: Figure3b
Diameter day 81-90 (um)
cSkO	cvSkO	vSkO
3110.59	4733.62	3988.72
2677.18	6383.08	4628.99
2655.9	4812.07	3359.88
2305.78	4250.37	2880.49
1980.42	3599.35	3078.2
3454.56	2974.19	4708
1366.43	5214.51	4492.1
1467.18	4814.39	6072.99
1361.75	6881.91	4737.61
1582.37	6951.71	3490.55
2590.31	5322.56	7035.15
3084.64	6693.99	7035.15
2827.57	6125.54	4147.57
2399.2	4646.74	5220.21
2715.23	4117.5	4021.91

### Sheet: Figure3f
	Length (um)	DP Diameter (um)	AP
vSKO d116-1
follicle1	63.2	69.8	1.10443
follicle2	109	56.3	0.516514
follicle3	120	72.7	0.605833
follicle4	83.5	65.5	0.784431
follicle5	118	55.7	0.472034
follicle6	100	59	0.59
follicle7	144	62.8	0.436111
follicle8	108	50.2	0.464815
follicle9	95.8	69.6	0.726514
follicle10	122	59.8	0.490164
follicle11	57.1	66.3	1.16112
follicle12	70.7	64.3	0.909477
vSKO d130
follicle13	161	81	0.503106
follicle14	124	70.8	0.570968
follicle15	62.9	34.9	0.554849
follicle16	160	69.9	0.436875
vSkO d116-2
follicle17	103	106	1.02913
follicle18	134	93.6	0.698507
follicle19	63.6	73.7	1.15881
follicle20	198	93.3	0.471212
follicle21	164	100	0.609756
follicle22	130	98.1	0.754615
vSkO d112 - 1
follicle23	189	155	0.820106
follicle24	135	132	0.977778
follicle25	284	155	0.545775
follicle26	142	132	0.929577
vSkO d130-2
follicle27	179	121	0.675978
follicle28	185	128	0.691892
follicle29	121	64.8	0.535537
follicle30	99.6	87.2	0.875502
cSKO d123
follicle1	300	81	0.27
follicle2	232	73.2	0.315517
follicle3	174	63.9	0.367241
follicle4	609	89.1	0.146305
follicle5	441	79.4	0.180045
follicle6	176	80.7	0.458523
follicle7	319	81.7	0.256113
follicle8	328	73.6	0.22439
follicle9	423	48	0.113475
follicle10	289	68.4	0.236678
follicle11	409	54.1	0.132274
follicle12	212	52.9	0.249528
follicle13	175	95.2	0.544
follicle14	295	76.2	0.258305
follicle15	376	74	0.196809
cSkO-d112-DSP-Yosuke
follicle 16	1211	243	0.200661
follicle 17	524	110	0.209924
follicle 18	460	74.9	0.162826
follicle 19	896	128	0.142857
follicle 20	725	145	0.2
follicle 21	752	137	0.182181
cSkO-d119-H2B-1
follicle 22	439	94.9	0.216173
follicle 23	595	97	0.163025
follicle 24	742	114	0.153639
follicle 25	883	137	0.155153
follicle 26	566	99.9	0.176502
follicle 27	804	87.6	0.108955
cSkO-d119-H2B-2
follicle 28	482	100	0.207469
